# *In-utero* rescue of neurological dysfunction in a mouse model of Wiedemann-Steiner syndrome

**DOI:** 10.1101/2024.07.19.604339

**Authors:** Tinna Reynisdottir, Kimberley Jade Anderson, Andrew Brinn, Katie Franklin, Juan Ouyang, Asbjorg Osk Snorradottir, Cathleen M. Lutz, Aamir R. Zuberi, Valerie Burke DeLeon, Hans Tomas Bjornsson

**Affiliations:** Louma G. Laboratory of Epigenetic Research, Faculty of Medicine, University of Iceland; Department of Genetics and Molecular Medicine, Landspitali University Hospital, Reykjavik, Iceland; Department of Anthropology, University of Florida; Faculty of Medicine, University of Iceland, Reykjavik, Iceland; Department of Pathology, Landspitali University Hospital, Reykjavik, Iceland; The Jackson Laboratory, Bar Harbor; McKusick-Nathans Departments of Genetic Medicine and Pediatrics, Johns Hopkins University

**Keywords:** KMT2A, genetic rescue, Nestin-Cre, WDSTS, Intellectual disability

## Abstract

Wiedemann-Steiner syndrome (WDSTS) is a rare genetic cause of intellectual disability primarily caused by heterozygous loss of function variants in the gene encoding the histone methyltransferase KMT2A. Prior studies have shown successful postnatal amelioration of disease phenotypes for Rett, Rubinstein-Taybi and Kabuki syndromes, related Mendelian disorders of the epigenetic machinery. To explore whether the neurological phenotype in WDSTS is treatable *in-utero*, we created a novel mouse model carrying a loss of function variant in between two loxP sites. *Kmt2a^+/LSL^* mice demonstrate core features of WDSTS including growth retardation, craniofacial abnormalities, and hypertrichosis as well as hippocampal memory defects. The neurological phenotypes show rescue upon restoration of *KMT2A in-utero* following breeding to a nestin-Cre. Together, our data provide a novel mouse model to explore the therapeutic window in WDSTS. Our work suggests that WDSTS has a window of opportunity extending at least until the mid-point of *in-utero* development, making WDSTS an ideal candidate for future therapeutic strategies.

Graphical abstract
