## Supplemental Table 2 for "*In-utero* rescue of neurological dysfunction in a mouse model of Wiedemann-Steiner syndrome"

gene
1110004E09Rik
1500009L16Rik
1700016D06Rik
1700021F05Rik
1700024J04Rik
1700037C18Rik
1700109H08Rik
2010107E04Rik
2900026A02Rik
3110052M02Rik
4930453N24Rik
4930503B20Rik
5330417C22Rik
A830010M20Rik
A830039N20Rik
Aard
Abracl
AC132444.6
Acan
Acy3
Adamts9
Adcy3
Adnp
Ago3
Agtpbp1
Aifm2
Aim2
Akr1b7
Akr1b8
Akr1d1
Aldh1a7
Amph
Ang
Angptl1
Ank3
Arhgap15
Arhgap39
Arl6ip6
Arrdc3
Ascl1
Atp2a3
Atp5b
Atp5h
Atp5j
AW551984
B230118H07Rik
B2m
Bai1
BC024139
Bcas2
Bcat1
Bckdhb
Bcl2l11
Bcl2l15
Bcor
Bhlhe22
Bnipl
Bola2
Bola3
Brcc3
Brpf3
Btd
C2cd5
C77370
Cadps2
Camk2a
Camk4
Capn11
Car10
Car6
Carns1
Cask
Casp8
Casp8ap2
Ccdc101
Ccdc114
Ccdc177
Ccdc67
Ccdc73
Ccdc8
Ccdc80
Ccdc85a
Cd164l2
Cdipt
Cdk5rap1
Cdkl4
Cdkn1c
Ceacam18
Cenpu
Cenpv
Cept1
Cfap44
Cfap46
Cfap46
Cfap46
Cfap46
Cherp
Chn1
Clhc1
Cntn5
Col18a1
Col28a1
Col6a4
Col7a1
Cox16
Cox6c
Cox7b
Cox7c
Cpxm2
Crlf1
Csrp2
Ctnnd2
Cutal
Cyb5r2
Cyba
D130040H23Rik
D430041D05Rik
Dab2
Dcps
Dennd3
Denr
Dhrs9
Dmrt3
Dock9
Dph3
Dscam
Eif1ax
En1
En2
Epha4
Erich2
Fam49a
Fanca
Fap
Fat4
Fbxl17
Fbxo17
Fech
Fgf14
Fkbp11
Flt1
Fndc7
Frmpd3
Frs3
Fryl
Fyb
Gbx2
Gcnt2
Gm10012
Gm10052
Gm10146
Gm10481
Gm1070
Gm10985
Gm11244
Gm11459
Gm11585
Gm11960
Gm12481
Gm12734
Gm13136
Gm13378
Gm13597
Gm13722
Gm15425
Gm16487
Gm17131
Gm17132
Gm20517
Gm21119
Gm21897
Gm27029
Gm3604
Gm5403
Gm5884
Gm6863
Gm7061
Gm7120
Gm7332
Gm7964
Gm9864
Gng5
Gpr26
Gpx7
Grb10
Gsn
Gstt1
Gstt3
H2-T10
Hecw2
Heyl
Hipk1
Hist1h3e
Hlx
Hmga1
Hnrnpa3
Hnrnph3
Hpn
Hsbp1
Hsbp1l1
Hspb8
Hspe1
Htra1
Ifrd1
Ift81
Igsf9b
Il2ra
Ino80d
Irf7
Islr
Itgb3bp
Itpr2
Junb
Kcnma1
Kirrel2
Krcc1
Lama2
Lctl
Lect1
Lif
Lpin1
Lpl
Lrp1b
Lrrc24
Lrrc7
Lrrk1
Magi2
Magix
Map3k6
Mar.02
Masp2
Mbd1
Mcmdc2
Mdk
Mdn1
Mfap4
Mfsd2a
Mfsd9
Mier1
Miip
Mlph
Morc4
Mpc2
Mpv17l
Mrpl47
mt-Atp8
Mt3
Mtcl1
Mtus2
Myh13
Myl12b
Naaa
Nap1l1
Nckap5l
Ndn
Ndufa1
Ndufa6
Ndufab1
Ndufc1
Nek7
Neto1
Nmd3
Nmi
Nr3c2
Nrbp2
Nsf
Ntn4
Nxpe2
Oas3
Olfr292
Pacrg
Palb2
Palm3
Parg
Pax8
Pcbp3
Pcdh15
Pcdhb19
Pcdhb3
Pdcd5
Pde7a
Pde7b
Pde8a
Pdpn
Pdzd3
Phxr2
Pkd2l1
Pkhd1
Pkp4
Pla2g16
Plagl1
Pld5
Plekhg1
Plp1
Pnrc1
Pole4
Ppfibp1
Ppm1h
Ppp1r3b
Prdm4
Prdx2
Prelp
Prkca
Prom2
Prtg
Psma2
Psmb9
Psme1
Ptpro
Pus10
Pxdc1
Rab25
Rab40b
Ranbp9
Rasgef1c
Rdh19
Reck
Recql5
Retn
Rftn2
Rmdn2
Rpl18a
Rpl30
Rpl37
Rpl37a
Rpl37rt
Rpl38
Rpl39
Rps12
Rps20
Rps27
Rps28
Rps29
Rrp1b
Sap30bp
Schip1
Sec22c
Sec24d
Sema4b
Sfrp1
Sfrp2
Sftpb
She
Shfm1
Sipa1l2
Slc22a17
Slc35f1
Slc4a10
Slc4a1ap
Slc9b1
Slco1a5
Slirp
Slitrk1
Smarce1
Snrpg
Sntg1
Sostdc1
Sox5
Sp9
Spaca6
Spata5
Sqrdl
Ssu72
St3gal1
St6gal2
Stab2
Stambpl1
Stk32b
Syt12
Tbx15
Tcf15
Tcfl5
Tdp2
Tef
Tgfb1i1
Thbs4
Thg1l
Timm8b
Tm7sf2
Tmem132e
Tmem140
Tmem150b
Tmem151a
Tmem176a
Tmem33
Tmem35
Tmprss5
Tnfrsf22
Tnfsf12Tnfsf13
Toporsos
Tpi1
Tpm4
Tpte
Traf3ip2
Trim25
Trim6
Trim65
Trp53i11
Trpc3
Tsku
Tsnaxip1
Ttc25
Ttc9
Txnl4a
Tyw3
Uap1l1
Uba52
Ubl5
Ulk4
Unc5d
Uqcrb
Uqcrh
Usp3
Usp35
Uvrag
Uvssa
Vit
Vmn1r227
Vmn1r84
Vmn2r102
Vps45
Vwf
Wdr7
Wisp1
Xlr3a
Zan
Zbed5
Zbtb42
Zc3hav1
Zcchc2
Zeb1
Zfp109
Zfp354c
Zfp433
Zfp536
Zfp777
Zic3
Zpr1
