## Supplemental Table 5 for "*In-utero* rescue of neurological dysfunction in a mouse model of Wiedemann-Steiner syndrome"

### Sheet: Sheet1
Midline
nal	nasale
ids	interdentale superior
pns	posterior nasal spine
nas	nasion
brg	bregma
lam	lambda
int	interparietal
opi	opisthion
pcg	posterior crista galli
sem	sphenoethmoid synchondrosis
pbm	intrasphenoid synchondrosis
bom	sphenooccipital synchondrosis
bas	basion
Bilateral
rnot,lnot	infraorbital notch
rmjs,lmjs	maxillojugal superior
rjss,ljss	jugosquamosal superior
rfsc,lfsc	frontosphenoid crest
ream,leam	external auditory meatus
rast,last	asterion
rpmm,lpmm	premaxillo-maxillary suture
rptg,lptg	pterygoid hamulus
rfmc,lfmc	condyle at foramen magnum
