## Supplemental Table 1 for "*In-utero* rescue of neurological dysfunction in a mouse model of Wiedemann-Steiner syndrome"

gene	cor.pval	cor.qval
Grb10	2.22044604925031e-16	3.84192788129092e-12
Uck2	3.77475828372553e-15	3.26563869909728e-11
Hspa2	4.9515946898282e-14	2.33573101136187e-10
Gm10705	5.86197757002083e-14	2.53567240165201e-10
Nek7	2.4891200212096e-13	8.61360230985425e-10
Npcd	4.10752765134248e-10	1.1659646712078e-06
Gm10108	7.49735828975417e-10	1.85318684435109e-06
Gm14494	1.76010539476579e-09	3.54912209804653e-06
Ppp1r3b	2.02805439109e-09	3.89893568783614e-06
Psd4	4.35103819640403e-09	7.29693469706503e-06
Fat1	5.55523604894859e-09	8.73813630652926e-06
Nav1	8.47918535384906e-09	1.18620357758908e-05
Nav1	8.47918535384906e-09	1.18620357758908e-05
Ppp1r12a	1.02980612926018e-08	1.34790667659254e-05
Dmrt3	1.19668175369014e-08	1.47897085687116e-05
Mtus2	4.05258966384991e-08	4.67466352124256e-05
Ulk4	9.74799749808852e-08	0.000105415484501709
Rpgrip1	2.34492656847607e-07	0.000232711304448866
Gm11585	3.62224273242617e-07	0.000333856437024141
Gm10146	3.83927271530027e-07	0.000349626501343152
Xlr3a	5.73204550491369e-07	0.000483111694768594
Ankef1	6.31485367552642e-07	0.000520298986354538
Nrg1	8.31680343482688e-07	0.000654097876379912
Nacad	1.46123102440221e-06	0.00104756306019184
Slc37a4	1.61273361598546e-06	0.00113207581224977
Slc26a8	1.71628594025641e-06	0.00118784184076258
Gm10052	2.3432261655465e-06	0.00155937239945776
AC132444.6	3.36755241292508e-06	0.00215623552823898
Mt3	4.40105214360997e-06	0.00271434552172039
Car10	5.34828746823202e-06	0.00319099208705152
Aim2	6.56857886438544e-06	0.00378842894922863
Zfp536	8.92289323517481e-06	0.0049609157295213
Retn	1.10274585476411e-05	0.00593975471499562
Gm6206	1.40046200278743e-05	0.00722455224923782
Gm6984	1.73990226346454e-05	0.00856300820852473
Clhc1	2.02922791876503e-05	0.00961037169338642
Zfp964	2.29169952736807e-05	0.0104944557404484
Gm14824	2.31274903936818e-05	0.0105628304819891
Pcdh15	2.35880941323874e-05	0.0107111928879198
Hpgds	2.67099471955579e-05	0.0116734310069822
Pmaip1	2.75714498161328e-05	0.0119263786899909
Prom2	3.36951608932434e-05	0.0138355071486223
Gm12439	3.6700669531653e-05	0.0147033301790239
Mcmdc2	3.89883470119923e-05	0.0153361224771457
Tmem151a	4.257998006163e-05	0.0162845100784377
Rmdn2	4.54338315813985e-05	0.0170013954908102
Cachd1	4.75439199054684e-05	0.0175118860285515
Sftpb	5.31907486185368e-05	0.0188024030130518
Thbs4	5.34016288631367e-05	0.0188485859279124
Npsr1	5.35868998701172e-05	0.0188890460364386
4930503B20Rik	5.78730083025114e-05	0.0197961633065591
Ccdc177	5.90671726454772e-05	0.0200394127163123
Leap2	7.28930197346767e-05	0.023634832188955
Gm10012	9.20698301083434e-05	0.0281250984410246
Slitrk1	9.56014913462422e-05	0.0288959677479833
mt-Atp8	9.89268967055423e-05	0.0296071011870187
Mllt10	0.000101994143252737	0.0302507417582987
Wdr7	0.000104657435637368	0.0308003041259233
Map3k5	0.000105129884838684	0.0308969050438718
Sfrp2	0.000109330134651087	0.0317442124725863
Dph7	0.000111719994918102	0.0322172627971495
Klf12	0.000141310553636309	0.0390139085289729
Kif13b	0.000148996684610214	0.0406855980319235
Nlrc5	0.000180071696960882	0.0470869103804284
