## Supplemental Table 4 for "*In-utero* rescue of neurological dysfunction in a mouse model of Wiedemann-Steiner syndrome"

Clinical feature	WDSTS patients % (n)	Presence in mouse model
Growth retardation	95.4% (62/65)	present
Brain and/or neurological issues	93.8% (60/64)	present
Eye and/or vision issues	84.7% (50/59)	unknown
Sleep issues	80.3% (53/66)	unknown
Dental and/or oral issues	79.4% (50/63)	unknown
Digestive system issues	76.9% (50/65)	unknown
Behavior and/or psychiatric issues	75.8% (47/62)	present
Hypotonia	60.0% (33/55)	present
Hypertrichosis cubiti	57.0% (57/100)	present
Head, face and/or neck issues	56.3% (36/62)	present
Ear and/or hearing issues	44.3% (27/61)	unknown
Lungs and/or breathing issues	40.0% (26/65)	unknown
Issues with bone, cartilage and/or connective tissue	39.0% (23/59)	present
Hormones and/or hormone-producing glands issues	33.3% (19/57)	unknown
Kidney, bladder and/or genital issues	31.1% (19/61)	unknown
Immune system issues	26.3% (15/57)	unknown
Skin issues	24.6% (15/61)	unknown
Hear and/or blood vessel system issues	23.8% (15/63)	unknown
Blood or bleeding issues	1.6% (1/63)	present
